# GAPDH cooperativity mediates drug resistance and metabolism in *Plasmodium fal-ciparum* malaria parasites

**DOI:** 10.1101/2021.11.05.467329

**Authors:** Andrew J. Jezewski, Ann M. Guggisberg, Dana M. Hodge, Naomi Ghebremichael, Lisa K. McLellan, Audrey R. Odom John

## Abstract

Efforts to control the global malaria health crisis are undermined by antimalarial resistance. Identifying mechanisms of resistance will uncover the underlying biology of the *Plasmodium falciparum* malaria parasites that allow evasion of our most promising therapeutics and may reveal new drug targets. We utilized fosmidomycin (FSM) as a chemical inhibitor of plastidial isoprenoid biosynthesis through the methylerythritol phosphate (MEP) pathway. We have thus identified an unusual metabolic regulation scheme in the malaria parasite through the essential glycolytic enzyme, glyceraldehyde 3-phosphate dehydrogenase (GAPDH). Two parallel genetic screens converged on independent but functionally analogous resistance alleles in GAPDH. Metabolic profiling of FSM-resistant *gapdh* mutant parasites indicates that neither of these mutations disrupt overall glycolytic output. While FSM-resistant GAPDH variant proteins are catalytically active, they have reduced assembly into the homotetrameric state favored by wild-type GAPDH. Disrupted oligomerization of FSM-resistant GAPDH variant proteins is accompanied by altered enzymatic cooperativity and reduced susceptibility to inhibition by free heme. Together, our data identifies a new genetic biomarker of FSM-resistance and reveals the central role of GAPDH cooperativity in MEP pathway control and antimalarial sensitivity.
