## Supplemental Table 1 for "GAPDH cooperativity mediates drug resistance and metabolism in *Plasmodium fal-ciparum* malaria parasites"

CHROM	POS	REF	# STRAINS	LOCUS	Total in Locus	ANNOTATION	had2/pfk9/gapdh-1a	had2/pfk9/gapdh-1b	had2/pfk9/gapdh-2a	had2/pfk9/gapdh-2b	had2/pfk9/gapdh-3a	had2/pfk9/gapdh-3b	had1/gapdh-1a	had1/gapdh-1b
Pf3D7_14_v3	2560046	T	6	PF3D7_1462800	2	glyceraldehyde-3-phosphate dehydrogenase	C	C	C	C	C	C
Pf3D7_14_v3	2559894	T	2	PF3D7_1462800	2	glyceraldehyde-3-phosphate dehydrogenase							C	C
Pf3D7_14_v3	1352263	CT	3	PF3D7_1433800	2	conserved Plasmodium protein, unknown function		C	C	C
Pf3D7_14_v3	1351417	AT	3	PF3D7_1433800	2	conserved Plasmodium protein, unknown function			A	A	A
Pf3D7_11_v3	347540	AT	5	PF3D7_1107900	2	mechanosensitive ion channel protein, putative	A	A	A		A	A
Pf3D7_11_v3	347813	GT	2	PF3D7_1107900	2	mechanosensitive ion channel protein, putative			G	G
Pf3D7_07_v3	778152	AT	4	PF3D7_0718000	2	dynein heavy chain, putative		A	A	A	A
Pf3D7_07_v3	779568	C	3	PF3D7_0718000	2	dynein heavy chain, putative		CT		CT	CT
Pf3D7_06_v3	691056	CT	4	PF3D7_0616600	2	conserved protein, unknown function			C	C	C	C
Pf3D7_06_v3	690259	AT	3	PF3D7_0616600	2	conserved protein, unknown function			A	A		A
Pf3D7_03_v3	238731	C	5	PF3D7_0305100	2	conserved Plasmodium protein, unknown function		CT	CT	CT	C	C
Pf3D7_03_v3	244612	ATAT	4	PF3D7_0305100	2	conserved Plasmodium protein, unknown function	A	A	A			A
Pf3D7_01_v3	149626	AT	4	PF3D7_0103400	2	zinc-carboxypeptidase, putative		A		A	A	AT,A
Pf3D7_01_v3	152247	G	3	PF3D7_0103400	2	zinc-carboxypeptidase, putative			A	A	A
Pf3D7_14_v3	3087692	C	1	PF3D7_1475400	1	cysteine repeat modular protein 4							A
Pf3D7_14_v3	2937172	CT	3	PF3D7_1471900	1	conserved Plasmodium protein, unknown function		C			C	C
Pf3D7_14_v3	2426117	G	4	PF3D7_1459100	1	GTP-binding protein, putative		GA	GA	GA	GA
Pf3D7_14_v3	2416790	GTTA	2	PF3D7_1458800	1	DNA-directed RNA polymerase III subunit RPC5, putative			G	G
Pf3D7_14_v3	2299886	TA	1	PF3D7_1456000	1	AP2 domain transcription factor, putative	T
Pf3D7_14_v3	2128745	CTATTATTAT	6	PF3D7_1451900	1	ribosome biogenesis protein TSR1, putative	C	C	C	C	C	C
Pf3D7_14_v3	2086110	AT	2	PF3D7_1451000	1	conserved Plasmodium protein, unknown function					A	A
Pf3D7_14_v3	1694034	CT	3	PF3D7_1441500	1	conserved Plasmodium protein, unknown function		C	C		C
Pf3D7_14_v3	1686829	T	1	PF3D7_1441300	1	serine/threonine protein kinase, putative			T
Pf3D7_14_v3	1362380	CA	2	PF3D7_1433900	1	protein kinase, putative					C	C
Pf3D7_14_v3	1209571	G	2	PF3D7_1430600	1	exodeoxyribonuclease III, putative					GA	GAA
Pf3D7_14_v3	1032700	CT	3	PF3D7_1426600	1	conserved Plasmodium protein, unknown function	C	C			C
Pf3D7_14_v3	1007985	G	3	PF3D7_1425700	1	conserved Plasmodium protein, unknown function		GA			G	GA
Pf3D7_14_v3	948929	CT	3	PF3D7_1423500	1	conserved Plasmodium protein, unknown function			C	C	C
Pf3D7_14_v3	356957	CA	1	PF3D7_1409100	1	aldo-keto reductase, putative						C
Pf3D7_14_v3	207251	C	6	PF3D7_1405900	1	RNA-binding protein, putative	A	C	C	C	CA	C
Pf3D7_13_v3	2656398	CATT	3	PF3D7_1366400	1	rhoptry protein RHOP148	C	C			C
Pf3D7_13_v3	2497252	TA	5	PF3D7_1362400	1	calpain		T	T	T	T	T
Pf3D7_13_v3	2011200	GA	3	PF3D7_1350300	1	conserved protein, unknown function		G	G	G
Pf3D7_13_v3	1765428	C	4	PF3D7_1344100	1	krox-like protein, putative			CA	CA	CA	CA
Pf3D7_13_v3	1760149	TA	2	PF3D7_1344000	1	aminomethyltransferase, putative					T	TA
Pf3D7_13_v3	1407511	AT	3	PF3D7_1334500	1	MSP7-like protein		A	A			A
Pf3D7_13_v3	1115182	GA	3	PF3D7_1326600	1	conserved Plasmodium protein, unknown function	G	G			G
Pf3D7_13_v3	1076395	AT	4	PF3D7_1325900	1	conserved Plasmodium protein, unknown function	AT	A	A			A
Pf3D7_13_v3	948209	AT	6	PF3D7_1322300	1	conserved Plasmodium protein, unknown function	A	A	A	AT	A	A
Pf3D7_13_v3	562966	GATA	2	PF3D7_1313100	1	conserved Plasmodium protein, unknown function			G	G
Pf3D7_13_v3	451668	AT	4	PF3D7_1310100	1	conserved Plasmodium protein, unknown function	AT	A		A	A
Pf3D7_13_v3	436925	CT	3	PF3D7_1309500	1	H/ACA ribonucleoprotein complex subunit 1, putative		C	C		CT
Pf3D7_13_v3	424666	GA	1	PF3D7_1309200	1	protein phosphatase PPM6, putative						G
Pf3D7_13_v3	397304	AT	4	PF3D7_1308600	1	conserved Plasmodium protein, unknown function		A	A	A	AT
Pf3D7_12_v3	2173809	AT	3	PF3D7_1253200	1	hypothetical protein			A	A	A
Pf3D7_12_v3	1969861	G	3	PF3D7_1247800	1	dipeptidyl aminopeptidase 2		GA	GA	GA
Pf3D7_12_v3	1908998	GA	2	PF3D7_1245800	1	epsin, putative		G		G
Pf3D7_12_v3	1872549	GA	3	PF3D7_1244700	1	conserved Plasmodium protein, unknown function		G	G		G
Pf3D7_12_v3	1759130	TA	4	PF3D7_1241300	1	conserved Plasmodium protein, unknown function	T	T	T		T
Pf3D7_12_v3	1422207	GA	3	PF3D7_1234100	1	bromodomain protein, putative			G		G	GA
Pf3D7_12_v3	1359292	GA	1	PF3D7_1233100	1	conserved protein, unknown function			G
Pf3D7_12_v3	1157362	GA	2	PF3D7_1228400	1	conserved Plasmodium protein, unknown function			G		G
Pf3D7_12_v3	1098943	GA	4	PF3D7_1227200	1	potassium channel		G	G		G	GA
Pf3D7_12_v3	1081656	GA	4	PF3D7_1226700	1	U3 small nucleolar RNA-interacting protein 2, putative		G	G	G	G
Pf3D7_12_v3	1043544	GT	6	PF3D7_1225700	1	VAC14 domain-containing protein, putative	GT	G	G	G	G	G
Pf3D7_12_v3	1037219	CT	4	PF3D7_1225600	1	conserved Plasmodium protein, unknown function		C	C	C		C
Pf3D7_12_v3	1026973	AT	5	PF3D7_1225200	1	conserved Plasmodium protein, unknown function	A	A	A	A	A
Pf3D7_12_v3	1017213	AT	2	PF3D7_1225000	1	conserved Plasmodium protein, unknown function					A	A
Pf3D7_12_v3	747451	C	2	PF3D7_1219000	1	formin 2, putative							G	G
Pf3D7_12_v3	741369	AT	2	PF3D7_1218900	1	conserved Plasmodium protein, unknown function			A	A
Pf3D7_12_v3	473952	AT	3	PF3D7_1210600	1	conserved Plasmodium protein, unknown function		A	A	A
Pf3D7_12_v3	336227	A	1	PF3D7_1207200	1	conserved Plasmodium protein, unknown function					AT
Pf3D7_12_v3	150271	CT	4	PF3D7_1202600	1	conserved protein, unknown function		CT	C	C	C
Pf3D7_12_v3	142869	A	1	PF3D7_1202400	1	cyclophilin, putative							T
Pf3D7_12_v3	133968	CA	2	PF3D7_1202300	1	dynein heavy chain, putative	C		C
Pf3D7_11_v3	1910901	AT	3	PF3D7_1148000	1	serine/threonine protein kinase, putative		A			A	A
Pf3D7_11_v3	1881171	GA	2	PF3D7_1147200	1	tubulin--tyrosine ligase, putative			GA	G
Pf3D7_11_v3	1866609	AT	1	PF3D7_1147000	1	sporozoite and liver stage asparagine-rich protein						A
Pf3D7_11_v3	1353184	CT	4	PF3D7_1134600	1	zinc finger protein, putative			C	C	C	CT
Pf3D7_11_v3	1067236	G	1	PF3D7_1127500	1	protein disulfide isomerase, putative								C
Pf3D7_11_v3	998204	CT	6	PF3D7_1125400	1	mitochondrial import inner membrane translocase subunit TIM44, putative	C	C	C	C	C	C
Pf3D7_11_v3	993272	TA	2	PF3D7_1125300	1	DNA-directed RNA polymerase			T		T
Pf3D7_11_v3	953572	AT	3	PF3D7_1124100	1	beige/BEACH domain protein, putative			A		A	A
Pf3D7_11_v3	911262	C	1	PF3D7_1123100	1	calcium-dependent protein kinase 7								T
Pf3D7_11_v3	704668	C	4	PF3D7_1118500	1	nucleolar protein 56, putative	CA	CA		C	CA
Pf3D7_11_v3	552390	T	4	PF3D7_1114600	1	conserved Plasmodium protein, unknown function	TA	TA			TA	TA
Pf3D7_11_v3	323219	A	3	PF3D7_1107600	1	conserved Plasmodium protein, unknown function		A	AT		A
Pf3D7_11_v3	275881	GA	3	PF3D7_1106600	1	DEAD/DEAH box helicase, putative			G		G	G
Pf3D7_11_v3	251201	T	4	PF3D7_1105800	1	conserved Apicomplexan protein, unknown function		T	TA	TA	TA
Pf3D7_11_v3	218395	CA	5	PF3D7_1104900	1	calcium/calmodulin-dependent protein kinase, putative		C	C	C	C	C
Pf3D7_11_v3	85920	C	3	PF3D7_1101700	1	Pfmc-2TM Maurer's cleft two transmembrane protein		C		C	CA
Pf3D7_10_v3	1262965	GA	2	PF3D7_1031300	1	conserved Plasmodium protein, unknown function					G	G
Pf3D7_10_v3	1096603	AT	2	PF3D7_1025900	1	conserved Plasmodium protein, unknown function				A	A
Pf3D7_10_v3	1086855	AT	4	PF3D7_1025500	1	conserved Plasmodium protein, unknown function		A	A	A	A
Pf3D7_10_v3	1058204	CT	6	PF3D7_1025300	1	conserved Plasmodium protein, unknown function	C	C	C	C	C	C
Pf3D7_10_v3	877247	CT	4	PF3D7_1021700	1	conserved Plasmodium membrane protein, unknown function	C		C		C	C
Pf3D7_10_v3	768168	CT	2	PF3D7_1019100	1	conserved Plasmodium protein, unknown function			C		C
Pf3D7_10_v3	417432	AT	1	PF3D7_1010400	1	conserved Plasmodium protein, unknown function			A
Pf3D7_10_v3	221961	TA	1	PF3D7_1004800	1	ADP/ATP carrier protein, putative					T
Pf3D7_10_v3	143154	G	6	PF3D7_1003000	1	conserved Plasmodium protein, unknown function	GA	GA	G	GA	GA	GA
Pf3D7_09_v3	1437364	ATGTTGCTTGTGAAGT	3	PF3D7_0936300	1	ring-exported protein 3	A	A				A
Pf3D7_09_v3	1370275	CT	2	PF3D7_0935200	1	vacuolar protein sorting-associated protein 33, putative					C	C
Pf3D7_09_v3	1282332	T	1	PF3D7_0932100	1	protein MAM3, putative				TAAAAA
Pf3D7_09_v3	1255954	TA	6	PF3D7_0931100	1	nucleolar protein Nop52, putative	T	T	T	T	T	T
Pf3D7_09_v3	1153816	A	3	PF3D7_0928700	1	conserved Plasmodium protein, unknown function		AT		A	A
Pf3D7_09_v3	1093261	GT	2	PF3D7_0926800	1	conserved Plasmodium protein, unknown function					G	G
Pf3D7_09_v3	1079393	G	1	PF3D7_0926500	1	conserved Plasmodium protein, unknown function						GT
Pf3D7_09_v3	419767	C	3	PF3D7_0909200	1	GDP-fucose protein O-fucosyltransferase 2, putative		CA			CA	C
Pf3D7_09_v3	411833	CT	1	PF3D7_0909000	1	conserved Plasmodium protein, unknown function			C
Pf3D7_09_v3	177041	T	1	PF3D7_0903700	1	alpha tubulin 1							C
Pf3D7_09_v3	129698	TA	4	PF3D7_0903000	1	conserved protein, unknown function		T	T		T	T
Pf3D7_08_v3	1219166	GA	2	PF3D7_0828200	1	leucine--tRNA ligase, putative		G			G
Pf3D7_08_v3	1130685	AT	1	PF3D7_0826100	1	E3 ubiquitin-protein ligase, putative		A
Pf3D7_08_v3	1008263	A	2	PF3D7_0822900	1	conserved Plasmodium protein, unknown function					AT	AT
Pf3D7_08_v3	274288	GT	5	PF3D7_0804700	1	conserved Plasmodium protein, unknown function		G	G	G	G	G
Pf3D7_08_v3	181461	GA	4	PF3D7_0802600	1	adenylyl cyclase beta	G	G	G		G
Pf3D7_08_v3	151327	C	2	PF3D7_0802000	1	glutamate dehydrogenase, putative							T	T
Pf3D7_07_v3	1040802	CT	3	PF3D7_0724700	1	conserved Plasmodium protein, unknown function			C		C	C
Pf3D7_07_v3	1015625	CTTA	2	PF3D7_0724100	1	conserved Plasmodium protein, unknown function			C	C
Pf3D7_07_v3	957121	AT	4	PF3D7_0722500	1	pre-mRNA-splicing factor CWC15, putative	A	A	A		A
Pf3D7_07_v3	752257	T	4	PF3D7_0717400	1	queuine tRNA-ribosyltransferase, putative		TA	TA	TA	TA
Pf3D7_07_v3	618215	CA	3	PF3D7_0713600	1	mitochondrial ribosomal protein S5 precursor, putative	C				C	C
Pf3D7_07_v3	382303	G	4	PF3D7_0708400	1	heat shock protein 90	GA	GA		GA	GA
Pf3D7_07_v3	348678	TGA	2	PF3D7_0707500	1	conserved Plasmodium protein, unknown function					T	T
Pf3D7_07_v3	262880	GA	5	PF3D7_0705300	1	origin recognition complex subunit 2, putative		G	G	G	G	G
Pf3D7_07_v3	187557	G	1	PF3D7_0704100	1	conserved Plasmodium membrane protein, unknown function		G
Pf3D7_07_v3	145952	GA	3	PF3D7_0703600	1	conserved Plasmodium protein, unknown function			G		G	G
Pf3D7_06_v3	1286485	CA	3	PF3D7_0630700	1	bifunctional methylenetetrahydrofolate dehydrogenase/cyclohydrolase, putative			C	C	C
Pf3D7_06_v3	1205394	GA	1	PF3D7_0629300	1	phospholipase, putative		G
Pf3D7_06_v3	927601	GT	2	PF3D7_0622900	1	AP2 domain transcription factor AP2-SP3, putative		G	G
Pf3D7_06_v3	664860	CT	3	PF3D7_0615900	1	conserved Plasmodium protein, unknown function		C			C	C
Pf3D7_06_v3	645137	GA	4	PF3D7_0615500	1	cdc2-related protein kinase 5			G	G	G	G
Pf3D7_06_v3	518325	CT	3	PF3D7_0612200	1	leucine-rich repeat protein		C	C		C
Pf3D7_06_v3	400909	AT	2	PF3D7_0609400	1	mitochondrial cardiolipin synthase, putative			A		A
Pf3D7_06_v3	343659	GA	2	PF3D7_0608300	1	conserved Plasmodium protein, unknown function			G	GAA
Pf3D7_06_v3	192218	GA	3	PF3D7_0604500	1	conserved Plasmodium protein, unknown function			G		G	GA
Pf3D7_05_v3	1045800	TA	6	PF3D7_0525200	1	structural maintenance of chromosomes protein 6, putative	T	T	T	T	T	T
Pf3D7_05_v3	879169	G	2	PF3D7_0521500	1	ribosomal large subunit pseudouridylate synthase, putative			GA	G
Pf3D7_05_v3	217165	TCATCTTCATAATTAC	1	PF3D7_0505000	1	conserved Plasmodium membrane protein, unknown function					T
Pf3D7_04_v3	1035612	CA	3	PF3D7_0422500	1	pre-mRNA-splicing helicase BRR2, putative		C			C	C
Pf3D7_04_v3	900332	CT	3	PF3D7_0420000	1	zinc finger protein, putative		C		C		C
Pf3D7_04_v3	887640	AAAT	4	PF3D7_0419900	1	phosphatidylinositol 4-kinase, putative			A	A	A	A
Pf3D7_04_v3	852599	AT	3	PF3D7_0419100	1	conserved Plasmodium protein, unknown function		A	A	A
Pf3D7_04_v3	839556	CA	4	PF3D7_0418600	1	regulator of chromosome condensation, putative			C	C	C	C
Pf3D7_04_v3	767527	GA	3	PF3D7_0417400	1	conserved Plasmodium protein, unknown function			G	G	G
Pf3D7_04_v3	677207	GT	2	PF3D7_0415200	1	conserved Plasmodium protein, unknown function					G	G
Pf3D7_04_v3	653025	CA	5	PF3D7_0414400	1	conserved Plasmodium protein, unknown function	C	C		C	C	C
Pf3D7_04_v3	335536	CT	3	PF3D7_0406500	1	NYN domain-containing protein, putative	C	C	C
Pf3D7_04_v3	317613	C	3	PF3D7_0405900	1	apical sushi protein			CT	CT	CT
Pf3D7_03_v3	936385	GT	4	PF3D7_0322200	1	conserved Plasmodium protein, unknown function		G	G		G	G
Pf3D7_03_v3	884412	G	3	PF3D7_0321100	1	conserved Plasmodium protein, unknown function				G	GT	GT
Pf3D7_03_v3	818214	C	1	PF3D7_0319700	1	ABC transporter, putative							T
Pf3D7_03_v3	575748	CGTTGAATGTGTTTATTCT	2	PF3D7_0314200	1	conserved Plasmodium protein, unknown function	C	C
Pf3D7_03_v3	545943	G	2	PF3D7_0313400	1	conserved Plasmodium protein, unknown function				GT	GT
Pf3D7_03_v3	540428	CAA	2	PF3D7_0313100	1	ubiquitin-protein ligase, putative					C	C
Pf3D7_03_v3	301905	AT	4	PF3D7_0306500	1	conserved Plasmodium protein, unknown function		A	A	A	A
Pf3D7_03_v3	172312	TA	1	PF3D7_0303200	1	HAD superfamily protein, putative						T
Pf3D7_03_v3	68664	TA	1	PF3D7_0300900	1	stevor-like		T
Pf3D7_02_v3	676139	G	3	PF3D7_0216400	1	vacuolar protein sorting-associated protein 45, putative			GATA		GATA	GATA
Pf3D7_02_v3	674170	C	4	PF3D7_0216300	1	conserved Plasmodium protein, unknown function		CA	C		C	C
Pf3D7_02_v3	340696	G	2	PF3D7_0208300	1	conserved Plasmodium protein, unknown function					GA	GA
Pf3D7_02_v3	309754	A	1	PF3D7_0207700	1	serine repeat antigen 4							T
Pf3D7_01_v3	191069	CA	3	PF3D7_0104300	1	ubiquitin carboxyl-terminal hydrolase 1, putative			C	C	C
